# A minimal CRISPR-Cas3 system for genome engineering

**DOI:** 10.1101/860999

**Authors:** Bálint Csörgő, Lina M. León, Ilea J. Chau-Ly, Alejandro Vasquez-Rifo, Joel D. Berry, Caroline Mahendra, Emily D. Crawford, Jennifer D. Lewis, Joseph Bondy-Denomy

## Abstract

CRISPR-Cas technologies have provided programmable gene editing tools that have revolutionized research. The leading CRISPR-Cas9 and Cas12a enzymes are ideal for programmed genetic manipulation, however, they are limited for genome-scale interventions. Here, we utilized a Cas3-based system featuring a processive nuclease, expressed endogenously or heterologously, for genome engineering purposes. Using an optimized and minimal CRISPR-Cas3 system (Type I-C) programmed with a single crRNA, large deletions ranging from 7 - 424 kb were generated in *Pseudomonas aeruginosa* with high efficiency and speed. By comparison, Cas9 yielded small deletions and point mutations. Cas3-generated deletion boundaries were variable in the absence of a homology-directed repair (HDR) template, and successfully and efficiently specified when present. The minimal Cas3 system is also portable; large deletions were induced with high efficiency in *Pseudomonas syringae* and *Escherichia coli* using an “all-in-one” vector. Notably, Cas3 generated bi-directional deletions originating from the programmed cut site, which was exploited to iteratively reduce a *P. aeruginosa* genome by 837 kb (13.5%) using 10 distinct crRNAs. We also demonstrate the utility of endogenous Cas3 systems (Type I-C and I-F) and develop an “anti-anti-CRISPR” strategy to circumvent endogenous CRISPR-Cas inhibitor proteins. CRISPR-Cas3 could facilitate rapid strain manipulation for synthetic biological and metabolic engineering purposes, genome minimization, and the analysis of large regions of unknown function.
