## Supplementary Table 2 for "A minimal CRISPR-Cas3 system for genome engineering"

### Sheet: Sheet1
Deletion coordinates of whole-genome sequenced strains (genomic coordinates are for respective targeted organisms)
Sequenced strain	Targeted genomic region (gene, genomic coordinate)	Boundary 1	Boundary 2	Deletion Size (bp)	Junction homology
PAO1delta6_1	XNES1, 94970	83096	183047	99951	6bp: ggccgc
	XNES2, 257270	false positive (no deletion)
	XNES6, 1376181	1360816	1394438	33622	5bp: gcggg
	XNES8, 2296157	2201602	2367437	165835	ND
	XNES9, 2650253	2622287	2685244	62957	ND
	phzM, 4713388	4639750	4734410	94660
PAO1delta6_2	XNES1, 94970	64688	122921	58233	11bp: cgccgggcagc
	XNES2, 257270	222335	275087	52752	4bp: ggcc
	XNES6, 1376181	1360996	1394258	33262	6bp: gcgagg
	XNES8, 2296157	2232173	2442727	210554	ND
	XNES9, 2650253	2564219	2702853	138634	ND
	phzM, 4713388	4682852	4720459	37607	6bp: ggcggc
PAO1delta6_3	XNES1, 94970	76550	119118	42568	14bp: cgccaggccgagga
	XNES2, 257270	232897	272664	39767	7bp: cgccgcc
	XNES6, 1376181	1319108	1395878	76770	5bp: gcgcg
	XNES8, 2296157	2258685	2441746	183061	ND
	XNES9, 2650253	2532531	2722996	190465	8bp: gctccggc
	phzM, 4713388	4656841	4728337	71496	7bp: gcgcgcc
PAO1delta6_4	XNES1, 94970	86227	112820	26593	5bp: ggcgc
	XNES2, 257270	215174	272861	57687	5bp: cccgc
	XNES6, 1376181	1358811	1390507	31696	7bp: cggcggc
	XNES8, 2296157	2138352	2403727	265375	ND
	XNES9, 2650253	2617615	2671682	54067	ND
	phzM, 4713388	4706717	4722898	16181	5bp: cgcgg
PAO1delta6_5	XNES1, 94970	85043	123491	38448	ND
	XNES2, 257270	231471	276529	45058	8bp: cgtcggcc
	XNES6, 1376181	1362145	1379988	17843	6bp: ggcggc
	XNES8, 2296157	2019703	2443897	424194	ND
	XNES9, 2650253	2562256	2681068	118812	8bp: cgcggcc
	phzM, 4713388	4654599	4742548	87949	10bp: ccagcgccgc
PAO1delta6_6	XNES1, 94970	86284	112676	26392	13bp: aggccggcgcgca
	XNES2, 257270	215354	272220	56866	4bp: cacc
	XNES6, 1376181	1368427	1456020	87593	8bp: tgcgcacc
	XNES8, 2296157	2243324	2441067	197743	9bp: ccaggcgcc
	XNES9, 2650253	2448871	2694351	245480	5bp: tcgtg
	phzM, 4713388	4706837	4722389	15552	5bp: cgccg
PAO1delta10	XNES1, 94970	86284	112676	26392	13bp: aggccggcgcgca
	XNES2, 257270	215354	272220	56866	4bp: cacc
	XNES5, 1196780	1172857	1238197	65340	9bp: gcggccagc
	XNES6, 1376181	1368427	1456020	87593	8bp: tgcgcacc
	XNES8, 2296157	2243324	2441067	197743	9bp: ccaggcgcc
	XNES9, 2650253	2448871	2694351	245480	5bp: tcgtg
	XNES12, 3695108	3681638	3720877	39239	6bp: cgccgc
	XNES13, 3979615	3974818	3981905	7087	4bp: cgac
	XNES14, 4375854	4311442	4419120	107678	10bp: cagggcgcgc
	phzM, 4713388	4706837	4722389	15552	5bp: cgccg
PAO1 phzm_1	phzM, 4713388	4680552	4733325	52773	6bp: gcgccg
PAO1 phzm_2	phzM, 4713388	4663824	4723907	60083	4bp: cggc
PAO1 phzm_3	phzM, 4713312	4706070	4729547	23477	7bp: ggccagc
PAO1 Cas9_1	phzM, 4713386	4709230	4714757	5527	ND
PAO1 Cas9_2	phzM, 4713386	4706927	4731131	24204	8bp: cggccagc
P. aeruginosa environmental_1(MR)	phzM, 4713388	4686628	4733780	47152	14bp: ggccagccaggcgg
P. aeruginosa environmental_2(wt)	phzM, 4713388	4693328	4732428	39100	3bp: gct
P. syringae delta VI	cluster VI, 1513491	1447390	1547490	100100	ISPssy transposase gene
P. syringae delta IV IX	cluster IV, 947715	913435	981937	68502	ISPssy transposase gene
	cluster IX, 5352827	5310359	5365713	55354	ISPsy5 transposase gene
P. syringae delta X	cluster X, found on endogenous 73 kb plasmid	plasmid eliminated from strain
E. colli delta lacZ_2	lacZ, 366203	357519	375167	17648	36bp: CCGGATGCGGCGTGAACGCCTTATCCGGCCTACG
E. colli delta lacZ_3	lacZ, 365514	349829	377374	27545	16bp: CTTATCAGGCCTACGG
E. colli delta lacZ_4	lacZ, 365480	349633	375157	25524	5bp: CTTAT
E. coli delta pdeL_1	pdeL, 333128	275117	381266	106149	ND
E. coli delta pdeL_2_1	pdeL, 332824	275146	381262	106116	ND
E. coli delta pdeL_2_2	pdeL, 332824	271749	381262	109513	ND
