## Supplementary Table 4 for "A minimal CRISPR-Cas3 system for genome engineering"

### Sheet: P. aeruginosa oligos
DNA oligonucleotides used in the study
Oligo name	Sequence (5'-3')	Description
phzm_FWD_spacer_1	GAAAC CTGCAATGCCGGAGGTTGTAGCCAAGTTGTAATT G	spacer targeting leading strand at phzM
phzm_REV_spacer_1	G GACGTTACGGCCTCCAACATCGGTTCAACATTAA CAGCG	spacer targeting leading strand at phzM
phzm_FWD_spacer_2	GAAAC GGTACGCAGGAAAAGGCTCTGGAACAGGCAGTTG G	spacer targeting lagging strand at phzM
phzm_REV_spacer_2	G CCATGCGTCCTTTTCCGAGACCTTGTCCGTCAAC CAGCG	spacer targeting lagging strand at phzM
phzM_chk_F	gcggaacggctattcccaatg	primer for checking deletion at phzM
phzM_chk_R	acttcgagatccagggctacc	primer for checking deletion at phzM
Region_1_FWD_spacer_1	gaaacGGCGAGTACGTAGACATGCCGGAAGACCATCTCGg	spacer targeting leading strand at XNES1
Region_1_REV_spacer_1	gcgacCGAGATGGTCTTCCGGCATGTCTACGTACTCGCCg	spacer targeting leading strand at XNES1
Region_1_FWD_spacer_2	gaaacctcggcccgctgctgcgcctgggcaactacgaacg	spacer targeting lagging strand at XNES1
Region_1_REV_spacer_2	gcgacgttcgtagttgcccaggcgcagcagcgggccgagg	spacer targeting lagging strand at XNES1
R1_chk-FWD	CTGCTGGTACAGCTCCTGGATG	primer for checking deletion at XNES1
R1_chk-REV	GCGAGTACGAGCACGAACTGTC	primer for checking deletion at XNES1
Region_2_FWD_spacer_1	gaaacCTCGGCTGCGCCAACCAGGCCGGCGAGGACAACCg	spacer targeting leading strand at XNES2
Region_2_REV_spacer_1	gcgacGGTTGTCCTCGCCGGCCTGGTTGGCGCAGCCGAGg	spacer targeting leading strand at XNES2
Region_2_FWD_spacer_2	gaaacAGCGGCACCGCCGCGAGGTCGTCGGCGCGCACCGg	spacer targeting lagging strand at XNES2
Region_2_REV_spacer_2	gcgacCGGTGCGCGCCGACGACCTCGCGGCGGTGCCGCTg	spacer targeting lagging strand at XNES2
R2_chk-FWD	TGACTCCCGACCTGGTCTAC	primer for checking deletion at XNES2
R2_chk-REV	CGACAGGGTCCGTTTCATCC	primer for checking deletion at XNES2
R5_FWD_spacer_1	gaaaccgcgacaagggcaagaacgtattgctgctgatggg	spacer targeting leading strand at XNES5
R5_REV_spacer_1	gcgacccatcagcagcaatacgttcttgcccttgtcgcgg	spacer targeting leading strand at XNES5
R5_FWD_spacer_2	gaaacggcagcttggcgaacaccgatggcggatacccctg	spacer targeting lagging strand at XNES5
R5_REV_spacer_2	gcgacaggggtatccgccatcggtgttcgccaagctgccg	spacer targeting lagging strand at XNES5
R5_chk_F	TTCGAGCAACAGCGCGAAC	primer for checking deletion at XNES5
R5_chk_R	TCGGGACACAACAGCTAC	primer for checking deletion at XNES5
Region_6_FWD_spacer_1	gaaacCTGGCACGCGCCCATGCCGCAGAACGGCGCGCGCg	spacer targeting leading strand at XNES6
Region_6_REV_spacer_1	gcgacGCGCGCGCCGTTCTGCGGCATGGGCGCGTGCCAGg	spacer targeting leading strand at XNES6
Region_6_FWD_spacer_2	gaaacATCGACCGGCGTCCGCTGCGGGTCGCCGTCGGTAg	spacer targeting lagging strand at XNES6
Region_6_REV_spacer_2	gcgacTACCGACGGCGACCCGCAGCGGACGCCGGTCGATg	spacer targeting lagging strand at XNES6
R6_GC2_chk_F	GAGGTAGCCACTGTTGTTGAAG	primer for checking deletion at XNES6
R6_GC2_chk_R	GAAACCGTAGGACGCATGATTG	primer for checking deletion at XNES6
Region_8_FWD_spacer_1	gaaacCGCGACCCCGCCGTGCGCCATGCGATGTGCGAGGg	spacer targeting leading strand at XNES8
Region_8_REV_spacer_1	gcgacCCTCGCACATCGCATGGCGCACGGCGGGGTCGCGg	spacer targeting leading strand at XNES8
Region_8_FWD_spacer_2	gaaacCAGCGCCTGCGGGTGGTAGATGTCGCGGCCCTGGg	spacer targeting lagging strand at XNES8
Region_8_REV_spacer_2	gcgacCCAGGGCCGCGACATCTACCACCCGCAGGCGCTGg	spacer targeting lagging strand at XNES8
R8_chk2_F	AGCCTCTGAGCGGCACTTTC	primer for checking deletion at XNES8
R8_chk2_R	AGTCGTCGAGCCGGTAATCC	primer for checking deletion at XNES8
Region_9_FWD_spacer_1	gaaacGACCGCAACCCGGGCGAAGCGGTGGACTGGCATCg	spacer targeting leading strand at XNES9
Region_9_REV_spacer_1	gcgacGATGCCAGTCCACCGCTTCGCCCGGGTTGCGGTCg	spacer targeting leading strand at XNES9
Region_9_FWD_spacer_2	gaaacGGCGCGGAGCGACTGGGCAGCGGAAAGCAGCGGCg	spacer targeting lagging strand at XNES9
Region_9_REV_spacer_2	gcgacGCCGCTGCTTTCCGCTGCCCAGTCGCTCCGCGCCg	spacer targeting lagging strand at XNES9
R9_chk2_F	gcaagttcgccatcgtcatgag	primer for checking deletion at XNES9
R9_chk2_R	gaaccgccatgcacgcattatc	primer for checking deletion at XNES9
Region_12_FWD_spacer_1	gaaacGGAATTGTCGCAGATTTGAGCGGAAGAGGACGAAg	spacer targeting leading strand at XNES12
Region_12_REV_spacer_1	gcgacTTCGTCCTCTTCCGCTCAAATCTGCGACAATTCCg	spacer targeting leading strand at XNES12
Region_12_FWD_spacer_2	gaaacTCCCGTCCTCCGCGACTGCGGCACGCTCACAGCAg	spacer targeting lagging strand at XNES12
Region_12_REV_spacer_2	gcgacTGCTGTGAGCGTGCCGCAGTCGCGGAGGACGGGAg	spacer targeting lagging strand at XNES12
R12_chk_F	CAGCATCTGCAGGATCAC	primer for checking deletion at XNES12
R12_chk_R	GTGATCGTCACCGAAGTC	primer for checking deletion at XNES12
Region_13_FWD_spacer_1	gaaacACGGGGAGCGGACATCGAGTATTAATGAACCCTTg	spacer targeting leading strand at XNES13
Region_13_REV_spacer_1	gcgacAAGGGTTCATTAATACTCGATGTCCGCTCCCCGTg	spacer targeting leading strand at XNES13
Region_13_FWD_spacer_2	gaaacATGGAAACATGGGGAGGGCCAGGGAAAGTCAATCg	spacer targeting lagging strand at XNES13
Region_13_REV_spacer_2	gcgacGATTGACTTTCCCTGGCCCTCCCCATGTTTCCATg	spacer targeting lagging strand at XNES13
R13_chk_F	GTTCCAGCAGACCATCAAG	primer for checking deletion at XNES13
R13_chk_R	TGAAACCGGGCTCGATAAC	primer for checking deletion at XNES13
Region_14_FWD_spacer_1	gaaacCTGCAGCGGATCGTCTACGAGTACTGCGCCGCGGg	spacer targeting leading strand at XNES14
Region_14_REV_spacer_1	gcgacCCGCGGCGCAGTACTCGTAGACGATCCGCTGCAGg	spacer targeting leading strand at XNES14
Region_14_FWD_spacer_2	gaaacACCTTGGCCCGTGCCCAGGGCCTGGGCACGCCGAg	spacer targeting lagging strand at XNES14
Region_14_REV_spacer_2	gcgacTCGGCGTGCCCAGGCCCTGGGCACGGGCCAAGGTg	spacer targeting lagging strand at XNES14
R14_chk_F	AGCGAGCTGGACGAAATC	primer for checking deletion at XNES14
R14_chk_R	TAACCGCTTGCGGCTATC	primer for checking deletion at XNES14
rplQ_FWD_spacer_1	gaaacTGGAACATAGCCTTGCGGTGCGCGCTGGTGCGGCg	spacer targeting leading strand at rplQ
rplQ_REV_spacer_1	gcgacGCCGCACCAGCGCGCACCGCAAGGCTATGTTCCAg	spacer targeting leading strand at rplQ
rplQ_FWD_spacer_2	gaaacGAACACGAACTGATCAAAACCACCCTGCCCAAGGg	spacer targeting lagging strand at rplQ
rplQ_REV_spacer_2	gcgacCCTTGGGCAGGGTGGTTTTGATCAGTTCGTGTTCg	spacer targeting lagging strand at rplQ
rplQ-chk-FWD	TTCGGCAGCTTCTACGAC	primer for checking deletion at rplQ
rplQ-chk-REV	TCGAGATCCTGCTGAACC	primer for checking deletion at rplQ
D3_Fwd	gaaacACGATTGCGGACATGGCAGGCTGCCGCTGCTGGAg	spacer targeting D3 phage
D3_Rev	gcgacTCCAGCAGCGGCAGCCTGCCATGTCCGCAATCGTg	spacer targeting D3 phage
ArraycrRNA1_FWD_LL	aattcGTCGCGCCCCGCACGGGCGCGTGGATTGAAACgagaccTCTCTGGACAAAggtctcGTCGCGCCCCGCACGGGCGCGTGGATTGAAACa	Wild-type IC crRNA entry sequence with BsaI site
ArraycrRNA1_REV_LL	AgcttGTTTCAATCCACGCGCCCGTGCGGGGCGCGACgagaccTTTGTCCAGAGAggtctcGTTTCAATCCACGCGCCCGTGCGGGGCGCGACg	Wild-type IC crRNA entry sequence with BsaI site
ArraycrRNA1_FWD_BC	aattcGTCGCGCCCCGCACGGGCGCGTGGATTGAAACgagaccTCTCTGGACAAAggtctc GTCGCCCGGCAAAACCGGGCGTGGATTGAAACa	Modified IC crRNA entry sequence with BsaI site
ArraycrRNA1_REV_BC	Agctt GTTTCAATCCACGCCCGGTTTTGCCGGGCGAC gagaccTTTGTCCAGAGAggtctcGTTTCAATCCACGCGCCCGTGCGGGGCGCGAC g	Modified IC crRNA entry sequence with BsaI site
phzM_LD_Up_F	ctgctctgcgaggctggccgataag ACAGCAGCACCGGTTTCCAG	primer for generating upstream homology for 56.5 kb deletion
phzM_LD_Up_R	gggcggctgttccttgtcctgtggg GGCTACGTGAGTTCGGAGAAG	primer for generating upstream homology for 56.5 kb deletion
phzM_LD_Down_F	ggcccttctccgaactcacgtagcc CCCACAGGACAAGGAACAG	primer for generating downstream homology for 56.5 kb deletion
phzM_LD_Down_R	cttttgctggccttttgctcacataag ATTGGCGTCCCGCATCGATCTC	primer for generating downstream homology for 56.5 kb deletion
phzM_SD_Up_F	ctgctctgcgaggctggccgataag CGTAGAACAGCACCATGTC	primer for generating upstream homology for 0.17 kb deletion
phzM_SD_Up_R	tgtttcaaatagccagcatccctgg GGAACAGGCAGTTGGAAAG	primer for generating upstream homology for 0.17 kb deletion
phzM_SD_Down_F	ctggaactttccaactgcctgttcc CCAGGGATGCTGGCTATTTG	primer for generating downstream homology for 0.17 kb deletion
phzM_SD_Down_R	tttgctggccttttgctcacataag GCTTTCCGTGGTCCAGTTG	primer for generating downstream homology for 0.17 kb deletion
R8_Up_F	taagcagctagcTATTGCCGTAGCCGCTCTGCAGCAC	primer for generating upstream homology for 249 kb deletion
R8_Up_R	GATTTCGTCAAGGTCGGCGGACTCG ACCAAAGTCTCCGGTTCGGCCACTC	primer for generating upstream homology for 249 kb deletion
R8_down_F	GAGTGGCCGAACCGGAGACTTTGGTCGAGTCCGCCGACCTTGACGAAATC	primer for generating downstream homology for 249 kb deletion
R8_down_R	taagcagaattcGAGGTTCGCAACTGACGCGCACATC	primer for generating downstream homology for 249 kb deletion
250_chk3_F	TGCTGTACTGGCCGTTGGAGAC	primer for verification of 249 kb deletion
250_chk3_R	GATGCGTTCCAGCACCTGGTTC	primer for verification of 249 kb deletion
Cas9_phzM_1_F	ccat gctacaacctccggcattgc	spacer for Cas9 targeting of phzM
Cas9_phzM_1_R	aaac gcaatgccggaggttgtagc	spacer for Cas9 targeting of phzM
Cas9_R8_F	ccat cgtgcgccatgcgatgtgcg	spacer for Cas9 targeting of XNES8 for 249 kb deletion
Cas9_R8_R	aaac cgcacatcgcatggcgcacg	spacer for Cas9 targeting of XNES8 for 249 kb deletion

### Sheet: P. syringae oligos
DNA oligonucleotides used in the study
Oligo name	Sequence (5'-3')	Description
p30Rha-f	agtgctctgcaggaattcctcgagaAGGGAGCGCACCTATGGAC	Amplification of cas3, cas5, and cas8(1) and annealing to p30T
cas8-cas7	cggcctgttcggacACCGGAGCATTTTCCCCC	Amplification of cas3, cas5, and cas8(1) and annealing to cas8(2) and cas7
cas3-cas5-cas8	aaaatgctccggtgTCCGAACAGGCCGCCTTT	Amplification of cas8(2) and cas7 and annealing to cas3, cas5, and cas8(1)
p30Rha-r	ggaatccccgtcgacggtatcgataCCTGAAACTAGAGGTACTCGCGC	Amplification of cas8(2) and cas7 and annealing to p30T
p30Rha_Cas_ICmr_Fwd	ctagGTCGCGCCCCGCACGGGCGCGTGGATTGAAACgagaccTCTCTGGACAAAggtctc GTCGCCCGGCAAAACCGGGCGTGGATTGAAAC	Modified IC crRNA entry sequence into p30T-Rha-IC plasmid with BsaI site
p30Rha_Cas_ICmr_Rev	ctag GTTTCAATCCACGCCCGGTTTTGCCGGGCGAC gagaccTTTGTCCAGAGAggtctcGTTTCAATCCACGCGCCCGTGCGGGGCGCGAC	Modified IC crRNA entry sequence into p30T-Rha-IC plasmid with BsaI site
p30Rha_seq_Fwd	TGCGGTGAGCATCACATC	Sequencing primer for crRNA cloning into p30T-Rha_IC plasmid
p30Rha_seq_Rev	ATACGCCGCTGAAACTCG	Sequencing primer for crRNA cloning into p30T-Rha_IC plasmid
VI_target_F	GAAACATCCACGACCCGAACCGTATCCACGGCCATCTGGG	spacer targeting cluster VI
VI_target_R	gcgacCCAGATGGCCGTGGATACGGTTCGGGTCGTGGATg	spacer targeting cluster VI
IVIX_target_F	GAAACCTTGACCTCGGGTGGAATACCGGAGGCGGCGCCAG	spacer targeting clusters IV and IX
IVIX_target_R	gcgacTGGCGCCGCCTCCGGTATTCCACCCGAGGTCAAGg	spacer targeting cluster IV and IX
X_target_F	GAAACGTTTGGGCAGACGGATGATTAACCGGATTGTGACG	spacer targeting cluster X
X_target_R	gcgacGTCACAATCCGGTTAATCATCCGTCTGCCCAAACg	spacer targeting cluster X
c1_chk_FWD	TCTGCCAGTTCGCAAACG	deletion checking primer at cluster VI
c1_chk_REV	AAGCGCCGCATTGAAGTG	deletion checking primer at cluster VI
c2_chk_FWD	CGCATCAATCGGCCAGAATAG	deletion checking primer at cluster IV
c2_chk_REV	GAATACGTTCGGCCAATGGAG	deletion checking primer at cluster IV
c2_chk(alt)_F	CCGTGCATATCGGATCAGTC	deletion checking primer at cluster IX
c2_chk(alt)_R	GCACAGCCAGGTCTTGATAC	deletion checking primer at cluster IX
c3_chk_Fwd	GTCAGCAATCACTCGATACC	deletion checking primer at cluster X
c3_chk_Rev	TCGCTTTGAAGGCATGAC	deletion checking primer at cluster X

### Sheet: E. coli oligos
DNA oligonucleotides used in the study
Oligo name	Sequence (5'-3')	Description
lacZ_2_F	gaaacgccagctggcgtaatagcgaagaggcccgcaccgg	spacer targeting lagging strand at lacZ
lacZ_2_R	gcgaccggtgcgggcctcttcgctattacgccagctggcg	spacer targeting lagging strand at lacZ
lacZ3_F	gaaacaccctgccataaagaaactgttacccgtaggtagg	spacer targeting leading strand at lacZ
lacZ3_R	gcgacctacctacgggtaacagtttctttatggcagggtg	spacer targeting leading strand at lacZ
lacZ4_F	gaaacggcggtgaaattatcgatgagcgtggtggttatgg	spacer targeting lagging strand at lacZ
lacZ4_R	gcgaccataaccaccacgctcatcgataatttcaccgccg	spacer targeting lagging strand at lacZ
lacZ_chk_F	TGATGTGCCCGGCTTCTGAC	primer for checking deletion at lacZ
lacZ_chk_R	GACCGCTTGCTGCAACTCTC	primer for checking deletion at lacZ
yaiS1_F	gaaacATCTTAATTTTGCTGACACCCGCGCTCATTTACAg	spacer targeting leading strand at yaiS
yaiS1_R	gcgacTGTAAATGAGCGCGGGTGTCAGCAAAATTAAGATg	spacer targeting leading strand at yaiS
yaiS2_F	gaaacCATCTGTGCCAGAGTTGCCGGTAGTCATCACCACg	spacer targeting lagging strand at yaiS
yaiS2_R	gcgacGTGGTGATGACTACCGGCAACTCTGGCACAGATGg	spacer targeting lagging strand at yaiS
pdeL1_F	gaaacATCAGCACAACATTACCTTTGCGCTGGATGACTTg	spacer targeting leading strand at pdeL
pdeL1_R	gcgacAAGTCATCCAGCGCAAAGGTAATGTTGTGCTGATg	spacer targeting leading strand at pdeL
pdeL2_F	gaaacCCGTTTGTGGATGTTCCCAGCGGACAAGCACCTCg	spacer targeting lagging strand at pdeL
pdeL2_R	gcgacGAGGTGCTTGTCCGCTGGGAACATCCACAAACGGg	spacer targeting lagging strand at pdeL
yahK1_F	gaaacGCCGCTACGTCACTGGCAGGCCGGGCCGGGTAAAg	spacer targeting leading strand at yahK
yahK1_R	gcgacTTTACCCGGCCCGGCCTGCCAGTGACGTAGCGGCg	spacer targeting leading strand at yahK
yahK2_F	gaaacGCGTTTTGCCTCAGAAGTGGTAAATGCCACCACAg	spacer targeting lagging strand at yahK
yahK2_R	gcgacTGTGGTGGCATTTACCACTTCTGAGGCAAAACGCg	spacer targeting lagging strand at yahK
frmA1_F	gaaacGCCTGACGCGCGCCCTGAACCACTGCCAGACCAAg	spacer targeting leading strand at frmA
frmA1_R	gcgacTTGGTCTGGCAGTGGTTCAGGGCGCGCGTCAGGCg	spacer targeting leading strand at frmA
frmA2_F	gaaacAGTGAATACACCGTAGTCGCGGAAGTGTCTCTGGg	spacer targeting lagging strand at frmA
frmA2_R	gcgacCCAGAGACACTTCCGCGACTACGGTGTATTCACTg	spacer targeting lagging strand at frmA
